# Centriolar satellites assemble via a hierarchical pathway driven by PCM1 multimerization

**DOI:** 10.1101/2025.07.27.666075

**Authors:** Efe Begar, Ece Seyrek, Selin Yilmaz-Karaoglu, Melis D. Arslanhan, Ezgi Odabasi, Elif Nur Firat-Karalar

## Abstract

Centriolar satellites (CS) are ubiquitous, membrane-less organelles recognized for organelle crosstalk, plasticity, diverse functions and links to developmental and neuronal diseases. However, the molecular principles governing their assembly and regulation remain poorly understood. To address this, we developed cellular and *in vitro* biogenesis assays that allow spatiotemporal quantification of CS granule properties during assembly, remodeling and maintenance. Using these tools, we show that CS assemble via a hierarchical pathway initiated by PCM1 scaffold formation followed by regulated client recruitment. PCM1 intrinsically assembles into granules through multimerization, a process modulated by cytoskeleton. High-resolution imaging revealed that PCM1 and its clients occupy distinct subdomains with different compositions and dynamics, adding an additional layer of regulation. Perturbing PCM1 multimerization impaired ciliary signaling, underscoring its functional importance. Collectively, these findings define the molecular basis of CS biogenesis, establish new tools to probe their context-dependent functions, and provide a framework for understanding how CS deregulation contributes to disease. More broadly, the principles uncovered here may extend to other membrane-less organelles, explaining their specificity and plasticity.
