## Supplemental Table 2 for "Centriolar satellites assemble via a hierarchical pathway driven by PCM1 multimerization"

### Sheet: Antibody List Info
Primary Antibodies	Species	Source/ Identifier	Notes
Anti-GFP	rat polyclonal	homemade	IF (1:2000)
anti-GFP	rabbit	homemade	IF (1:2000) and WB (1:5000)
anti-PCM1-N-Ab	rabbit	Proteintech / 19856-1-AP	IF (1:2000)
anti-PCM1-M-Ab	rat	homemade	IF (1:2000) and WB(1:5000)
anti-PCM1-C-Ab	rat	homemade	IF (1:2000) and WB(1:5000)
anti-PCM1-C-Ab	rabbit	homemade	IF (1:2000) and WB(1:5000)
anti-mNeon Green	rat	homemade	IF (1:2000) and WB(1:5000)
anti-Glutamylated tubulin (GT335)Ms IgG1	mouse IgG1	Adipogen /AG-20B-0020-C100	IF (1:2000)
anti-Ninein	mouse IgG1	Santa Cruz sc-376420	IF (1:2000)
anti-Centrin (20H5)	mouse IgG2a	Millipore 04-1624	IF (1:4000)
anti-SMO (E5)	mouse IgG2a	Santa Cruz sc-166685	IF (1:1000)
anti-Acetylated tubulin	mouse IgG2b	Santa Cruz sc-23950	IF (1:2000)
anti-pHsp27	mouse IgG2b	Santa Cruz sc-166693	IF (1:1000)
anti-CEP131	Guinea pig	homemade (https://elifesciences.org/articles/07519#s4 Pierce Technologies (Thermo Fisher Scientific Inc., Rockford, IL)	IF (1:2000)
anti-Arl13b	rabbit	Protein Tech 17711-1-AP	IF (1:2000)
anti-OFD1	rabbit	Atlas HPA031103	IF (1:2000)
anti-CEP290	rabbit	Abcam ab84870	IF (1:2000)
anti-MIB1	rabbit	Sigma M5948	IF (1:2000) and WB(1:5000)
anti-BBS4	rabbit	Protein Tech 12766-1-AP	IF (1:1000)
anti-SSX2IP	rabbit	Protein Tech 13694 1 AP	IF (1:1000)
anti-PBF1	rabbit	Protein Tech 14413-1-AP	IF (1:1000)
anti-CCDC14	rabbit	Genetex GTX120754	IF (1:1000)
anti-FGFP1OP	rabbit	Protein Tech 11343-1-A	IF (1:2000)
anti-G3BP1	rabbit	Protein Tech 13057-2-AP	IF (1:2000)
anti-KIAA0753	rabbit	Sigma HPA023494	IF (1:1000)
anti-CEP72	rabbit	Protein Tech 19856-1-AP	IF (1:1000)
anti-IFT88	rabbit	Protein Tech 139671-AP	IF (1:1000)
anti-Vinculin	mouse IgG2a	Santa Cruz sc-55465	WB (1:5000)
anti-Alpha Tubulin (DMIA)	mouse IgG1	Sigma T926	WB (1:5000)
Anti-β-tubulin	mouse	Protein Tech 10094-1-AP	for TIRF
Secondary Antibodies	Species	Source/ Identifier	Notes
anti-Rabbit IgG (H+L) Alexa Fluor Plus 800	goat	Invitrogen A32735	WB (1:5000)
anti-Rabbit IgG (H+L) Alexa Fluor 680	goat	Invitrogen A-21076	WB (1:5000)
anti-Rat IgG (H+L) Alexa Fluor 647	goat	Invitrogen A-21247	WB (1:5000)
Streptavidin, Alexa Fluor 680 conjugate		ThermoFisher S21378	WB (1:5000)
Streptavidin, Alexa Fluor 790 Conjugate		ThermoFisher S11378	WB (1:5000)

### Sheet: Chemical and Reagents Info
Chemical	Source / Brand	Identifier
(+)-S-trityl-L-cysteine (STLC)	Alfa Aesar	L14384
1,6-Hexanediol	ChemCruz	B2519
30% Acrylamide/Bis Solution, 37.5:1	Bio-Rad	1610158
Acetonitrile	Sigma	24579773
Acrylamide (for expansion)	Sigma	A4058
Alexa Fluor 658 Succinimidyl ester	Thermo	20003
Anti-Flag M2 affinity gel	Sigma	A2220
AP20187 (B/B dimerizer)	Selleckchem	S8487
APS	NeoFroxx	1610
APS (for expansion)	Thermofisher	17874
Arginine	Biobasic	AB0205
AscI	Thermo Scientific	ER1891
B/B washout ligand	Takara	TAK635088
BamHI-HF	NEB	R3136S
Beta-mercaptoerhanol	Biobasic	MB0338
Biotin	Sigma	B4501
BIS (N,N'-methylenbisacrylamide) (for expansion)	Sigma	M1533
Bovine serum albumin (BSA)	Capricorn	BSA-1T
Bradford reagent	Bio-Rad	5000205
Bradford Solution	Bio-rad	5000205
Casein	Sigma	C7906
Catalase	Sigma	C-40
Chloroacetamide	Sigma	C0267
Chymostatin	AppliChem	A2144
control siRNA	Ambion	4390847
Coomassie Brilliant Blue	Biomatik	A2329-25G
Cover-glass bottom dish	Laboratory-Tek	150680
DABCO, triethylenediamine	Sigma	SLCC6642
DAPI	AppliChem	A1001.0010
Dichloromethlysilane	Sigma	440248
DMEM	PAN-Biotech	P04-03590
DMEM-F12	PAN-Biotech	P10-019100
Doxycycline hyclate	Sigma	D9891
DTT	Sigma	D0632
EDTA	GoldBio	6381-92-6
EGTA	Biobasic	A60077-0100
FBS	PAN-Biotech	P30-3306
Formaldehyde (for expansion)	Sigma	P8775
FuGENE	Promega	E2693
Gateway BP Clonase II Enzyme mix	Invitrogen	11789020
Gateway LR Clonase II Enzyme mix	Invitrogen	11791020
Geneticin(G418) Sulfate	ChemCruz	sc-29065B
Glucose Oxiddase Type VII, aspergillus niger	Sigma	G2133
Glycerol	Sangon Biotech	A501745-0500
HEPES	Fisher	BP310
Hydrophilic Sera-Mag Beads	Thermo Scientific	4515-2105-050250
Hydrophobic Sera-Mag Bead	Thermo Scientific	6515-2105-050250
Hydroxylamine	Sigma	438227
Imidazole	Sigma	SLBM74687
Imidazole (anhydrous)	Sigma	SLBM7468V
Insect-XPRESS	Lonza	12-730Q
IPTG	GoldBio	I2481C5
IPTG	Fisher	bp1755-10
KCl	Sigma	12636
L-mimosine	Sigma	M0253
Lipofectamine RNAiMAX	Thermo	13778075
MG132	Tocris Bioscience	1A/218170
MgCl2	Sigma	M8266
Mowiol	Sigma	81381
Mowiol	Sigma	81381
Ni-NTA beads	Thermo Scientific	88221
Nocodazole	Cayman Chemical	31430-18-9
Nonidet P40	Sigma	74385
NotI	Thermo Scientific	ER0591
NotI-HF	NEB	R3189
OASIS HLB 96-well µElution Plate	Waters	186001828BA
OptiMEM	Gibco	311985-047
Paraformaldehyde	Electron microscopy sciences	15710-S EMS
PEI	Polysciences	23966-1
Pen-step	PAN-Biotech	P06-07100
Pepstatin	Sigma	9001-92-7
PIPES	Sigma	P6757
Pluronic F-127	Sigma	P2443
PMSF	AppliChem	A0999,0005
Poly L-lysine	Sigma	P8920
Poly-D-Lysine	Gibco	A3890401
Polybrene	EMD Milipore	TR-1003-G
Polyethylene glycol 6000	Millipore	S6765591 421
protease inhibitor coctail	Sigma	539134
Proteinase K	Sigma	P6556
Puromycin Dihydrocholride	Goldbio	P-600-500
RNase A	Thermo Scientific	EN0531
RNase I	Thermo Scientific	M0243S
SAG	Merck	566660
SDS	Thermo Scientific	28364
SIRTubulin	Cytoskeleton	CY-SC002
Sodium acrylate	Sigma	408220
Sodium arsenite (NaAsO2)	Sigma	S7400
Sodium Chloride	Biobasic	A610476-0001
Sodium deoxycholate	Fisher	BP-349-100
Spodopan	PAN-Biotech	P04-850500
Taxol	Sigma	T7402
TEMED	Biomatik	A40008
TEMED (for expansion)	Thermofisher	17919
TMTpro	Thermo Scientific	A44522, AA52048
Trichloroethene	Sigma	251402
Tris (Trizma base)	Sigma	T1503
Triton X-100	Fisher	BP151-500
Trypsin	Promega	V5111
Trypsin-EDTA	PAN-Biotech	P10-019100

### Sheet: Plasmid and Primer Info
Oursourced Plasmids
Plasmid	Source
pEF5-FRT-LAP DEST	gift from Tim Stearns
pDONR-211	Thermo Fisher Scientific, Waltham, MA, USA
pDEST15 (GST)	gift from Tim Stearns
pDEST-His-MBP	Addgene, Plasmid #11085
pcDNA3-GFP-PCM1-Full length	gift from Tim Stearns
pFastBac His MBP	gift from Tim Stearns; Gateway R1R2 destination cassette was cloned into pFastBac-HT-MBP
pcDH-EF1-mNeon-MCS-T2A-puro	System Bioseciences; mNeon cloned using XbaI and EcoRI
pcDH-EF1-mScarlet-MCS-T2A-puro	System Bioseciences; mScarlet cloned using XbaI and NheI
Cloned Plasmids
Plasmid
pEF5-FRT-LAP DEST PCM1-NS
Forward	ggggacaactttgtacaaaaaagttgatatggccacaggaggaggtccctttg
Reverse	ggggacaactttgtacaagaaagttgtttacttgtacagctcgtcc
Plasmid
pEF5-FRT-LAP DEST-PCM1-N
Forward	ggggacaactttgtacaaaaaagttgatatggccacaggaggaggtccctttg
Reverse	ggggacaactttgtacaagaaagttgtatataaccatggtgtcctactgctt
Plasmid
pEF5-FRT-LAP DEST-PCM1-M
Forward	ggggacaactttgtacaaaaaagttgatccagcagaagaagacaccaagcaa
Reverse	ggggacaactttgtacaagaaagttgtatataaccatggtgtcctactgctt
Plasmid
pEF5-FRT-LAP DEST-PCM1-C
Forward	ggggacaactttgtacaaaaaagttgatgaagaggaggtggaaagcagtagga
Reverse	ggggacaactttgtacaagaaagttgttcatatactctgggcttcatatactctgggct
Plasmid
pEF5-FRT-LAP DEST-PCM1-FL
Forward	ggggacaactttgtacaaaaaagttgatatggccacaggaggaggtccctttg
Reverse	ggggacaactttgtacaagaaagttgttcatatactctgggcttcatatactctgggct
Plasmid
pcDNA5-MiniTurboID-PCM1-N
Forward	ttggcgcgccaatggccacaggaggaggtccc
Reverse	ataagaatgcggccgctcaatataaccatggtgtcc
Plasmid
pcDNA5-MiniTurboID-PCM1-NS
Forward	ttggcgcgccaatggccacaggaggaggtccc
Reverse	ataagaatgcggccgctcagtagaaatcatccaaatttgatg
Plasmid
pcDNA5-MiniTurboID-PCM1-M
Forward	ttggcgcgccaccagcagaagaagacaccaag
Reverse	ataagaatgcggccgctcaatataaccatggtgtcc
Plasmid
pcDNA5-MiniTurboID-PCM1-C
Forward	ttggcgcgccagaacaagaaggtgaagtagag
Reverse	ataagaatgcggccgctcatatactctgggctcccac
Plasmid
pcDNA5-MiniTurboID-PCM1 FL
Forward	ttggcgcgccaatggccacaggaggaggtccc
Reverse	ataagaatgcggccgctcatatactctgggctcccac
Plasmid
pInducer20-GFP-PCM1-N
Forward	ggggacaactttgtacaaaaaagttgatatggtgagcaagggcgaggag
Reverse	ggggacaactttgtacaagaaagttgtatataaccatggtgtcctactgctt
Plasmid
pInducer20-GFP-PCM1-M
Forward	ggggacaactttgtacaaaaaagttgatatggtgagcaagggcgaggag
Reverse	ggggacaactttgtacaagaaagttgtatataaccatggtgtcctactgctt
Plasmid
pInducer20-GFP-PCM1 FL
Forward	ggggacaactttgtacaaaaaagttgatatggtgagcaagggcgaggag
Reverse	ggggacaactttgtacaagaaagttgttcatatactctgggcttcatatactctgggct
Plasmid
pDEST-His-MBP-PCM1-M
Forward	ggggacaactttgtacaaaaaagttgatccagcagaagaagacaccaagcaa
Reverse	ggggacaactttgtacaagaaagttgtatataaccatggtgtcctactgctt
Plasmid
pDEST-His-MBP-PCM1-C
Forward	ggggacaactttgtacaaaaaagttgatgaagaggaggtggaaagcagtagga
Reverse	ggggacaactttgtacaagaaagttgttcatatactctgggcttcatatactctgggct
Plasmid
pDEST-GST-PCM1-M
Forward	ggggacaactttgtacaaaaaagttgatccagcagaagaagacaccaagcaa
Reverse	ggggacaactttgtacaagaaagttgtatataaccatggtgtcctactgctt
Plasmid
pDEST-GST-PCM1-C
Forward	ggggacaactttgtacaaaaaagttgatgaagaggaggtggaaagcagtagga
Reverse	ggggacaactttgtacaagaaagttgttcatatactctgggcttcatatactctgggct
Plasmid
pDEST-His-MBP-GFP
Forward	ggggacaactttgtacaaaaaagttgatatggtgagcaagggcgaggag
Reverse	ggggacaactttgtacaagaaagttgtttacttgtacagctcgtcc
Plasmid
pDEST-GST-GFP
Forward	ggggacaactttgtacaaaaaagttgatatggtgagcaagggcgaggag
Reverse	ggggacaactttgtacaagaaagttgtttacttgtacagctcgtcc
Plasmid
pCDH mNeon PCM1 FL
Forward	cgcggatccggtagtatggccacaggaggaggtc
Reverse	ataagaatgcggccgctatactctgggctcccacc
Plasmid
pCDH mNeon PCM1 N
Forward	cgcggatccggtagtatggccacaggaggaggtc
Reverse	ataagaatgcggccgcgctttccagtgattcttcatc
Plasmid
pCDH mNeon PCM1 C
Forward	cgcggatccggtagtatggccacaggaggaggtc
Reverse	ataagaatgcggccgcgctttccagtgattcttcatc
Plasmid
pCDH mNeon PCM1 M
Forward	cgcggatccggtagttacccagcagaagaagacac
Reverse	ataagaatgcggccgcaggcagttttttattccttgg
Plasmid
pCDH mNeon PCM1 NS
Forward	cgcggatccggtagtatggccacaggaggaggtc
Reverse	ataagaatgcggccgcgtagaaatcatccaaatttgatgcac
Plasmid
pFastBac His-MBP mNeon PCM1 FL
Forward	ggggacaactttgtacaaaaaagttgatatggtgagcaagggcgaggag
Reverse	ggggacaactttgtacaagaaagttgttatactctgggctcccaccgtttca
Plasmid
pCDH mScarlet MIB1 FL
Forward	ccggaattcggtagtatgagtaactcccggaataacc
Reverse	cgcggatccatacaaaagaatccttcgttcaatag
Plasmid
pDEST His-MBP mScarlet MIB1 FL
Forward	ggggacaactttgtacaaaaaagttgatatggtgagcaagggcg
Reverse	ggggacaactttgtacaagaaagttgtttaatacaaaagaatccttcgttc
Plasmid
pCDH mNeon PCM1 FL FKBP(F36V)
Forward	ataagaatgcggccgctggagtgcaggtggag
Reverse	ataagaatgcggccgcttccagttttagaagctc
